# Unusual inheritance of a functional *cki* homolog in the human pathogen *Schistosoma mansoni*

**DOI:** 10.1101/2024.05.27.596073

**Authors:** George R. Wendt, James J. Collins

## Abstract

Schistosomes, parasitic flatworms responsible for the neglected tropical disease schistosomiasis, are protected by a skin-like tegument, and tegument maintenance is controlled by a schistosome ortholog (*p53-1*) of the tumor suppressor TP53. To understand *p53-1* function, we characterized a schistosome cyclin dependent kinase inhibitor homolog (*cki*). Knockdown of *cki* resulted in hyperproliferation, that, combined with *p53-1* knockdown yielded tumor-like growths, indicating that *cki* and *p53-1* are tumor suppressors in *Schistosoma mansoni*. Interestingly, *cki* homologs are ubiquitous in parasitic flatworms but are absent from their free-living ancestors, suggesting *cki* may have come from horizontal gene transfer. This suggests that the evolution of parasitism in flatworms was aided by an unusual means of metazoan genetic inheritance.

**Teaser:** Horizontal gene transfer may have played an important role in the evolution of parasitic flatworms
