## Supplemental Table 1 for "Unusual inheritance of a functional *cki* homolog in the human pathogen *Schistosoma mansoni*"

### Sheet: table S1 - Parasite CKIs
Clade	Species	Gene ID	NCBI ID	Location	AA	5' Gene ID	5' Gene Description	3' Gene ID	3' Gene Description	Notes
Trematodes	Atriophallophorus winterbourni (PRJNA636673 - NZ2018)	maker-jcf7180000224895-augustus-gene-0.6	-	jcf7180000224895:27,934-29,400:1	MIMSLAPGVSGPLHVCRRLFGETSYTRVQQTMEAVLKKDAERFAKKWNFPPAFAVARSPLGSKNEQNYQQQEASKICGWELIQPEARFYTTPPRRLKARRRLTPSVAQKTHMKLQHLKLPITQNLVPPESFASENTSSSQKNEAIDNNLSSLISKSRTPILIRPSPVEDSIKLPYLEKLMEPSSITLNHKSGVIPRGRLTLVRSTRFSEQVQKRSSEKRVTDYFAVSKRPRHSLK	maker-jcf7180000224895-augustus-gene-0.4	tim21	maker-jcf7180000224895-augustus-gene-0.7	tubb	-
	Clonorchis sinensis (PRJNA386618 - Cs-k2)	CSKR_104219	KAG5444091.1	2:61,134,801-61,140,712:1	MALAPGFIGPIHVCRRLFGEVNPTCVQQTLETMILKDTERFTKIWNFPPFSNTPEERQPLTMLNAIQPGSDTRHGETVGSTRNGWRLVQPEASFYITPPRRLKARRRLTPSVAEKTKYEVMQKTVSKNLEEVFNTSKNQILVQLAKDTKSIETQFADLLHSFRDQTNAEEPTLTSDPESPSEGSLTKPPVTEIVDQFQPHLISIPEASTLPCASIQNHRLIIVRPARFSEQTAKRKINARVTDYFAVNKRPRHSLK	CSKR_104220	tim21	CSKR_104218	Smp_076010 ortholog	-
	Dicrocoelium dendriticum (PRJEB44434 - tdDicDend1.1)	DDND1_14720	CAH8459459.1	LKG_1:200,433,502-200,437,526:-1	MALPPGVNGPIHVCRRLFGEVTCSKVQQTLEAIIRKDTERFTKIWNFPLIARGEDPRQPLSHKNQDAVTEVRNTDALGVPQMNWQLIQPEASFYTTPPRRLKAYRRLTPSVARKTQMELLNLRNGFNRHPVNDEVVRQLHPAEENTEEKQNTAVELNQPLRNADVPPCSVAASAKPNTPRTPILVRTLGPDGCLHSPYLGQVMVSGTLNPEPSAAAPTSTATRHCLTLVRGPRYSEQSHKRGSAKVTDYFKIRKRLRTSLK	DDND1_14730	tim21	DDND1_14710	Reverse transcriptase domain-containing protein	-
	Echinostoma caproni (PRJEB1207 - Egypt)	ECPE_0000779301	VDP81986.1	ECPE_scaffold0005695:23,706-24,437:-1	MSLAPGFSGPVHVCRRLFCEPTQALVQQTLETVIRRDQERFSKVWNFPPDVSVRQPLASKNLSLSNSENQPIQRTDSGVCSWRLFQPEAAFYNTPPRKLKAYRRLAPSVAQKTRMEMFRIPTLTISVPRKEESAVLPGEKCEKANSNSECNTPGLLVKAPVQTASAPTRPLTPILIRILIRPSPEDDLPPLPYLEHLSLSQHNCSSPAHSGHKVTVIRSRHSEQIKRRSGAKVTGMFKTTLFF	?	NA	?	NA	-
	Fasciola gigantica (PRJNA230515 - Uganda_cow_1)	FGIG_04372	TPP56289.1	F_gigantica-1.0_Cont590:86,685-109,128:-1	MSLAPGFCGPIHVCRRLFCEPTQNLVHQTLEAVMRKDQERFSKLWNFPPSDVTGRQPLVSRNVVTSDSEPNSAPKNEPTVSSWRLFQPEAGFYVTPPRKLKAYRRLNQSVAQKTRLEMLCIPKPNAPSSASTNSEIPLEEKCDQIKGNPTPVRCRSPSVQVQTVTAPGRPLTPILIRPSPEEEPPRLPYLEQLNLQDGLKGPIRSGHKITLVRSRHSEQIKRRSGAKVTDYFTVSKRPRQSLK	?	NA	FGIG_04371	tubb	-
	Fasciola hepatica (PRJEB58756 - S)	FhHiC23_g11681	-	FhHiC23_scaffold_5:90,197,884-90,210,541:-1	MSLTPGFCGPIHVCRRLFCEPTQNLVHQTLEAVMRKDQERFSKLWNFPPSDVTGRQPLVSRNVVTSDSEPNLAAKNEPTVSSWRLFQPEAGFYVTPPRKLKAYRRLNQSVAQKTRLEMLCIPNTNAPSSASTNSEIPLEEKCDQLRGNPTPVKCHSPSVQVQTVTAPGRPLTPILIRPSPEEEPPRLPYLEQLNLQDGLKGPIRSGHKITLVRSRHSEQIKRRSGAKVTDYFTVVIGRLSVSIVRTSLRHHISFRENLGKYDGPVAKNYRVRVWTKLWITSNFSHIQAQPFARFD	FhHiC23_g11682	tim21	FhHiC23_g11680	tubb	incorrect gene model, 5' UTR listed as translated sequence, corrected with manual curation
	Fasciolopsis buski (PRJNA284521 - HT)	FBUS_07585	KAA0197297.1	F_buski-1.0_Cont1700:24,216-30,880:1	MALAPGFSGPVHVCRRLFCEPAQNLVHQTLEAVMRKDQERFSKLWNFPPSDAAGRRPLVSRNITSDSETHSVATDDPTVSNWRLFQPEAGFYITPPRKLKAYRRLNQSVAQKTRLEVLYHTQPDSVLRPSDSAIPFEKKCEHFIGNTSLVKCCDPADKVQIVAASGRPLTPILIRPSPEEVPPRLPYLEQLADGIKEPSRTGHKITLVRSRHSEQVKRRSGAKVTDYFTVSKRPRQSLK	?	NA	?	NA	-
	Heterobilharzia americana (PRJEB44434 - tdHetHame1.1)	HAMR1_16850	CAH8634678.1	CHR_Z:90,732,540-90,738,983:1	MSISTSVTAPVHLCRKLFGEPVSCIRIQQTLETIMRKDLDRFQNKWNFQLANNLPENKNRKPLSLLQLHSGNLQKHGANEFILEPILSAPSFYTRSPRKLKAFRRLPLSVAQKTHMELFRKTTGSEVKEYPYTFAMSHSSPDNDALNDNQKPAASTPLSTDTATIVPYQPSKSSTTPCQISSSSSSSSVVPKPSTVHMTPIVIRSSGSSNHNALSSSSNPPRHSVKLIRSDRLSLKKSGPKVTDYFTVKRRRQSVK	HAMR1_16840	tim21	HAMR1_16860	tubb	-
	Opisthorchis felineus (PRJNA413383 - AK-0245)	CRM22_006634	TGZ63932.1	scaff_239:54,243-60,111:-1	MALAPGFIGPIHVCRRLFGEVNPTCVQQTLETMILKDTERFTKIWNFPPFSSISEERQPLSVLNAIQPGSDTRRGETVGSTRNGWRLVQPEASFYITPPRRLKARRRLTPSVAEKTKYEVMQKTVSKNLEDVFPTGKNQILLQLAKDTKSMETQFADLLHSFRDQRNVEEPTLTSDPESPSEKNLTKPPVTEIVDQCQPPLISIPEASTLQCASIQNHRLIIARPARFSEQTAKRKINARVTDYFAVNKRPRHSLK	CRM22_006635	tim21	CRM22_006633	Smp_076010 ortholog	-
	Opisthorchis viverrini (PRJNA222628)	T265_09062	XP_009173305.1	opera_v5_252:75,413-82,673:1	MALAPGFIGPIHVCRRLFGEVNPTCVQQALETMILKDTERFTKIWNFPPFSNTSEERQPLSVLNATQPGSDTRRGETVSSTRNGWRLVHPEASFYITPPRRLKARRRLTPSVAEKTKYEVMQKTVSRNLEDVFHTSKNQILLQLAKDTKSIETQFADLLHSFRDQAKMEEPTLTSDPETPGEGCLTKPPVAEIVDQFKPPLISTPEASTHPCASIQNHRLIIARPARFSEQTAKRKINARVTAYLANGVLLNEIFSGYGCEADGQADRKQHIN	T265_14747	tim21	T265_09063	Smp_076010 ortholog	-
	Paragonimus heterotremus (PRJNA284523 - LC)	PHET_05857	KAF5400381.1	P_heterotremus-1.0_Cont3239:40,721-45,744:1	MSLAPGVSGPLHVCRRLFGEATYTRVQQTMEAVIRKDAERFTKIWNFPLIPRLASEPRQPLSQLNVDQNPNDVKSADAPEVNRCCWQQIQPEAVFYITPPRKLKAYRRLTPSVAQKARMELMNIQTRTTVTNLSHIPSSQSMQTIEPNTVSDKQDSIGDLFQPLRNPESVLKTTVVPGEHIVPRTPILIRPSSTNTTLRLPYLEQLKNTEAVTMKTPASEPKHRLTLVRSSRYSEQINKRRSGAKVTDYFAISKRARQSMK	PHET_05856	tim21	?	NA	-
	Paragonimus kellicotti	not annotated	-	P_kellicotti_Cont2341:51187-51278 (92.4%ID); P_kellicotti_Cont2341:52964-53280 (~90%ID); P_kellicotti_Cont2341:53304-53332(93.1%ID)	-	AHF37_05028	tim21	?	NA	homology present in genome ~90% identity), no gene predicted
	Paragonimus skrjabinimiyazakii (PRJNA245325 - Japan)	EG68_04405	KAF7258289.1	P_miyazaki-1.0_Cont1817:97,025-102,159:-1	MSLAPGVSGPLHVCRRLFGEAAYTCVQQTMEAVIRKDAERFTKVWNFPLIPRLASEPRQPLSQLNIDQQPNDVRSTDAPEVNKCCWQQIQPEAVFYITPPRKLKAYRRLTPSVAQKARMELMNIQTRTTVTNLPHLPSSQSLQTIEVNTVSNKQDSIGDLFQPLRSPEPVSKTAVVPGEHIVPRAPILIRPSSTSTTLRLPYLEQLKNTEAVAIKTPTPEPKHRLTLTRSSRYSEQINKRRSGAKVTDYFAISKRARQSLK	EG68_04406	tim21	EG68_04404	ISXO2-like transposase domain-containing protein	-
	Paragonimus westermani (PRJNA454344)	DEA37_0004980	KAA3676732.1	PW_00001834:57,716-58,579:1	MRSRVFILKLPLIRCSGEMSLAPGVSGPLHVCRRLFGESTYTRVQQTMEAVIRKDAERFTKIWNFPLIPRLASEPRQPLFQLNVDQHPGDVKSTEATEVNKCCWQLIQPEAVFYTTPPRKLKAYRRLTPSVAQKARMELMNTQARTTMTNLPPLPSSKSVQTNEANTISDKQDSISDLFQPLRNPELVSQTTVVPSEHNVSRTPILIRPSSTNTTLRLPYLEQLKNTEAVTTKVPASEPKHRLTLVRSSRYSEQVNKRRSGAKVTGKCTCLISDTFIGPLAIQVSCQ	DEA37_0004978	tim21	DEA37_0004979	tubb	-
	Schistosoma bovis (PRJEB44434 - tdSchBovi1.1)	SBOV1_14240	CAH8666965.1	CHR_Z:53,793,307-53,801,839:-1	MSATASITAPVQLCRRLFGEPVSCIRIQQTLETIIRKDLDRFQNKWNFQPPNTVLENKIRKPLSVHQLHSGNLRTNSTNEFILEPVQSPPSFYIKSPRKLKAFRRLPVSVAQKTRMELYKKSTNSELRNFTYSFNSSYNLSNTDTLLNDNQKSEMNFPSTTKSTISITLNQPSPTSSSTPYKFGNISQVTEKLSEITTTTLPVNPIIIRSDNSSNNTMLPSSSNPCSQHSVKLIKPDRLSLKKSGPKVTDYFAKETKTIKKFTSLNNENAFEKLDNNFFSMI	SBOV1_14250	tim21	SBOV1_14230	Smp_098590 ortholog	-
	Schistosoma curassoni (PRJEB44434 - tdSchCurr1.1)	SCUR1_14590	CAH8659659.1	CHR_Z:54,453,113-54,461,628:-1	MSGTASITAPVQLCRRLFGEPVSCIRIQQTLETIIRKDLDRFQNKWNFQPPNIVLENKIRKPLSVHQLHSGNLRKNSTNEFILEPVQSPPSFYIKSPRKLKAFRRLPVSVAQKTRMELYKKSTNSELRNFTYSFNSSYNLSNTDTLLNDNQKSEMNFPSTTESTISITLNQPSPTSSSTPYKFGNISQVTEKLSEITTTTLPVNPIIIRSDNSSNNTMLPSSSNPCSQHSVKLIKPDRLSLKKSGPKVTDYFAKETKTIKKINSLNNEIAFEKLDNNFFFNDLMEQSLNN	SCUR1_14600	tim21	SCUR1_14600	nfyc	-
	Schistosoma guineensis (PRJEB44434 - tdSchGuin1.1)	SGUI1_14230	CAH8651384.1	CHR_Z:49,798,098-49,806,914:-1	MSAAASITAPVQLCRRLFGEPVSCIRIQQTLETIIRKDLDRFQNKWNFQPPNIVLENKIRKPLSVHQLHSGNLRKNSTNEFILEPVQSPPSFYIKSPRKLKAFRRLQVSVAQKTRMELYKKSTNSELRNFTYSFNSSYNLSNTDTLLNDNQKSEMNFPSTTESTISITLNQPSPTSSSTPYKFGNISQVTEKLSEITTTTLPVNPIIIRSDNSSNNTMLPSSSNPCSQHSVKLIKPDRLSLKKSGPKVTDYFAVKRRRQSMK	SGUI1_14240	tim21	SGUI1_14220	nfyc	-
	Schistosoma haematobium (PRJNA78265)	MS3_00003927	XP_051071903.1	ZW:55,129,456-55,139,081:-1	MSATASITAPVQLCRRLFGEPVSCMRIQQTLETIIRKDLDRFQNKWNFQPPNIVLENKIRKPLSVHQLHSENLRKNSTNEFILEPVQSPPSFYIKSPRKLKAFRRLPVSVAQKTRMELYKKSTNSELRNFTYSFNSLYNLSNTDTLLNDNQKSEMNFPSTTESTISITLNQPSPTSSSTPYKFGNISQVTEKLSEITTTTLPVNPIIIRSDNNSNNTMLPSSSNPCSQHSVKLIKPDRLSLKKSGPKVTDYFAVKRRRQSMK	MS3_00003928	tim21	MS3_00010426	nfyc	-
	Schistosoma intercalatum (PRJEB44434 - tdSchInte1.1)	SINT1_14610	CAH8642517.1	CHR_Z:54,686,937-54,694,888:-1	MSATASITAPVQLCRRLFGEPVSCIRIQQTLETIIRKDLDRFQNKWNFQPPNIVSENKIRKPLSVHQLHIGNLRKNSTNEFILEPVQSPPSFYIKSPRKLKAFRRLPVSVAQKTRMELYKKSTNSELRNFTYSFNSSYNLSNTDTLLNDNQKSEMNFPSTTESTISITLNQSSPTSSSTPYKFGNISQVTEKLSEITTTLPVNPIIIRSDNSSNNTMLPSSSNPCSQHSVKLIRPDRLSLKKSGPKVTDYFAKETKTIKKINSLNNENAFEKLDNNFFFNDLMEQSLNNF	SINT1_14620	tim21	SINT1_14600	nfyc	-
	Schistosoma japonicum (PRJNA724792 - F4M4)	GWHGBJUN008489	CAX69434.1	Z:38,579,011-38,587,677:-1	MSVSAGITAPVQICRRLFGEPVSCIRIQQTLETIIRKDLDRFQNKWNFQLPNILSENKIRKPLSLHQFHNGNLQKNAINEFTLEPVQSPPSFYTKLPRKLKACRRLPVSVAQKTRMELINKSTEGEIKEFPYSFNGKTSYNFAPTIDDSSDNQKSEFNIPLSTTESNVTVVPHEPLPAPSSTSYKVNIASQVSAKTSTAKMSPITPIIILPDGDKNDTNNMMLPSSSNSPQHSVKLIKSNRLSLKKSGPKVTDFFTVKRRRQSTK	GWHGBJUN008490	tim21	GWHGBJUN008488	Smp_098590 ortholog	-
	Schistosoma mansoni (PRJEA36577)	Smp_199050	XP_018647072.1	SM_V10_Z:47,290,629-47,299,148:1	MSVAAGITAPVHLCRRLFGEPVSCIRIQQTLETIIRKDLDRFQNKWNFQPPNIVLQNKIRKPLSVHQLHSGNLQTNSTNEFILEPVQSPPSFYIKSPRKLKAFRRLPMSVAQKTRMELCKKSTNSELKDLTYSFNSSYNLSNTDTLLNDNQKSEINFPLTTESTVTITPNQPPPTSSSTPYKVNSISQVTEKLSEIPTTTLPVNPIIIRSNNSSNNIMLPSGSNPSSQHSIKLIKSDRLSLKKSGPKVTDYFAVKRRRQSMK	Smp_093800	tim21	Smp_176340	nfyc	NCBI not up to date, corrected from parasite wormbase
	Schistosoma margrebowiei (PRJEB44434 - tdSchMarg1.1)	SMRG1_14010	CAH8661019.1	CHR_Z:48,672,999-48,680,675:-1	MSATASITAPVQLCRRLFGEPVSCIRIQQTLETIIRKDLDRFQNKWNFQPPNIVLENKIRKPLSVHQLHSGNLQKNSTNEIILEPVQSPPSFYIKSPRKLKAFRRLPVSVAQKTRMELYKKSTNSELKNFTYSFNSSYNLSNTDTLLNDNQKSEMNFPSTTESTISITLNQPPPTSSSTPYKFSNISQVTEKLSEITTTTLPVNPIIIRSDNNRNNIMLPSSSNPSSQHSVKLIKPDRLSLKKSGPKVTDYFAVKRRRQSMK	SMRG1_14020	tim21	SMRG1_14000	nfyc	-
	Schistosoma mattheei (PRJEB44434 - tdSchMatt1.1)	SMTH1_16190	CAH8633093.1	CHR_Z:54,431,605-54,440,371:-1	MSATASITAPVQLCRRLFGEPVSCIRIQQTLETIIRKDLDRFQNKWNFQPPNIVLENKIRKPLSVHQLHSGNLRKNSTNEFILEPVQSPPSFYIKSPRKLKAFRRLPVSVAQKTRMELYKKSTNSELRNFTYSFNSSYNLSNTDTLLNDNQKSEMNFPSTTESTISITLNQPSPTSSSTPYKFGNISQVTEKLSEITTTTLPVNPIIIRSDNSSNNTMLPSSSNPCSQHSVKLIKPDRLSLKKSGPKVTDYFAVKRRRQSMK	SMTH1_16200	tim21	SMTH1_16180	nfyc	-
	Schistosoma rodhaini (PRJEB44434 - tdSchRodh1.1)	SRDH1_12700	CAH8678797.1	CHR_Z:47,246,447-47,254,830:1	MSVAAGITAPVHLCRRLFGEPVSCIRIQQTLETIIRKDLDRFQNKWNFQPPNIVLENKIRKPLSVHQLHSGNLQTSSTNEFILEPVQSPPSFYIKSPRKLKAFRRLPMSVAQKTRMELCEKSTNSDLTYSFNSSHSLSNTDTLLNDNQKSEINFPLTTESTVTITPNQLPPTSSSTPYKVNSISQVTEKLSEIPTTTLPVNPIIIRSNNSSNNIMLPSSSNSSSQHSIKLIKSDRLSLKKSGPKVTDYFAVKRRRQSMK	SRDH1_12690	tim21	SRDH1_12710	nfyc	-
	Schistosoma spindale (PRJEB44434 - tdSchSpin1.1)	SSPN1_16080	CAI2735866.1	CHR_Z:66,530,233-66,538,964:1	MSVTAGITAPVQLCRRLFGEPVSCIRIQQTLETIIRKDLDRFQNKWNFQPPNIVLENKIRKPLSVHQLHSGNLQKNSTNEFILEPVQSPPSFYIKSPRKLKAFRRLPVSVAQKTRMELYKKSTNSELKNFTYSFNSSYNLSNTDTLINDNQKSGMNFPSTTESTISITVNQAPPTSSSTPCKVSNISQVTENLSEITTILPVNPIIIRSDNSSNNIMLPSSSNPCSQHSVKLIKSDRLSLKKSGPKVTDYFAVKRRRQSMK	SSPN1_16070	tim21	SSPN1_16090	nfyc	-
	Schistosoma turkestanicum (PRJEB44434 - tdSchTurk1.1)	STRK1_5160	CAH8569559.1	CHR_Z:19,962,458-19,969,875:1	MSVTSGITAPVQLCRRLFGEPVSCIRIQQTLETIIRKDLDRFQNKWNFQPSKIVSENKIRKPLSVHQLHNGNLQNNSTNEFILEPVQSPPSFYIKSPRKLKAFRRLPMSVAQKTRMELSKKSANDELAQFTYSFTPSYNLSNIDNSLNDHQKSELNFPLTTESINTVPSNQPPPTSSSTPYKVNCTSQLTNKSSTETATITTTTTLPVTPIIIRSDNNNNNAMLPSSSNSTSQHPIKLIKSERLSLKKSGPKVTDYFAVKRRRQTMK	STRK1_5150	tim21	STRK1_5170	nfyc	-
	Trichobilharzia regenti (PRJEB44434 - tdTriRege1.1)	TREG1_29610	CAH8819174.1	UNPLACED_00001:619,847-624,865:1	MSVGTGVTAPVQLCRRLFGEPVSRIRIQQTLETIIHKDLDRFQNKWNFKPSSILPEKKIRKPLAIHQLHNGNVQKQETNEFILEPLQSAPSFYTRSPRKLKAFRRLPVSNTQSEIGEYPYTVVLPNNFTNNDVLNDNQKPIPMCLDTTTAVSHPPPTSSSTPCKKNISSSLPLSSTSVVKSSVIPVTPIIIRSDNNNHGLLASSSNPPQHSVKLIKSDRLSLKKSGPKVTDYFAVKRRRQSMK	TREG1_29600	tim21	TREG1_29620	?	next 3' gene is TREG1_29630/tubb
	Trichobilharzia szidati (PRJEB44434 - tdTriSzid1.1)	TSZD1_22480	CAH8874237.1	CHR_Z:133,156,219-133,167,298:1	MSVGTTVTAPVQLCRRLFGEPVSRIRIQQTLETIIHKDFDRFQSKWNFKPSNILPEKKIRKPLSIHQLHNGNVQKHETNEFILEPIQSAPSFYTRPPRKLKAFRRLPVSVAQKTHMELFKKNTQSEIGEYSYTVVLTNNFTNNDVLNDNQKPIPMCVDTTTAVSHPPPTSSSTPCKKNISSSLPLSSASVVKSSVTAVAPIIIRSDNKNHGLLASSSNPQHSTKLIKSDRLSLKKSGPKVTDYFAVKRRRQSMK	TSZD1_22470	tim21	TSZD1_22490	tubb	-
Monogenea	Gyrodactylus bullatarudis	absent	-	-	-	-	-	-	-	Absent from Gyrodactylus
	Gyrodactylus salaris	absent	-	-	-	-	-	-	-	Absent from Gyrodactylus
	Protopolystoma xenopodis (PRJEB1201)	PXEA_0000526601	VEL26441.1	PXEA_contig0080288:547-1,332:1	MAPASSTASICRRLFSESVPRAIVQKTLENVITKDQERFSTRWNFDLFRSGLTEDINKLQTPVSSSVARLHPKLEESKRLEPIKWKLVQPDAIFYSTPPRKLKARRRVSPSFAECVNQESPIGSQNEWESKENTSDTCGVPQNQTSVPPPGPVQNQPAETPDRKIRRSILIRPHSRDEGNVFQILPFSQFSIAKASALGSLQRVKRSRLSEQPVKRCLDSRVTDYFAVSKRARESLK	?	NA	?	NA	-
Cestodes (cki-1)	Dibothriocephalus latus (PRJEB1206)	DILT_0001750001	VDN37560.1	DILT_scaffold0049479:1,632-2,447:-1	MRSSERLPPKASFYARSPRRLKARRRLNPSLAQKLCRELYGPRKTLSDINFSGILGADFQFGSPQSEGEVAQRLVHEESPEPTADELADPLPVPSSSSGVGNDQELACPCSAFAEPTSMFGEFFHCHQHNPIAETIFGPRQSTTDGEQVKAGKRKSEARVTGES	?	NA	?	NA	gene model likely incorrect; appears to be mis-ordered exons by tblastn
	Echinococcus canadensis (PRJEB8992)	EcG7_02965	-	E.canG7_contigs_3012:60,356-62,424:1	MAAPAANLTAKFCRQLFQDTAPRVMVQQTLDQVIRADQERFRAKWNFDVAKGSSATWKIVHEPKAAFYTKIPRRLKARRRLNQSVVGTLRGEMQTPNEGLLSDSSLVGNLVFNFSGQPVEKKMRNALIPSCEPHSPSVTVTPAPCECTTSRVSSAPTTLPTADPVFKLPSPISKLLKRKSHPRMTGKRLLRSSQTGQSIEKIASLQVSPDVLIDDGRIGLDWSPGCASAIHHRGPRLT	EcG7_02964	tim21	EcG7_02966	?	incorrect gene model, CDS starts in intron, corrected with tblastn; next 3' gene isEcG7_02967/tubb
	Echinococcus granulosus (PRJNA754835 - EgG1s_protoscolex)	ECG_07297	KAH9280813.1	5:13,152,862-13,153,614:1	MAAPAANLTAKFCRQLFQDTAPRVMVQQTLDQVIRADQERFRAKWNFDVAKGSSTTWKIVHEPKAAFYTKIPRRLKARRRLNQSVVGTLRGEMQTPNEGLLSDSSLVGNLIFNFSGQPVEKKMRNTLIPSCEPDSPSVTVTPAPCGCTTSRVSSAPTTLPTADPVFKLPSPISKLLKRKSHPRMTGKLLRRSQTGQSIEKIAPVSGANQRDVPFRLHGHNKLIRWM	ECG_07296	tim21	ECG_07298	tubb	-
	Echinococcus multilocularis (PRJEB122 - Java)	EmuJ_000070300	CDI96967.1	pathogen_EmW_scaffold_03:12,636,956-12,637,708:1	MAAPAANLTAKFCRQLFQDTAPRVMVQQTLDQVIRADQERFRAKWNFDVAKGSSTTWKIVHEPKAAFYTKIPRRLKARRRLNQSAVGTLRGEMQTSNEGLLSDSSLVGNLIFNFSGHPVEKKMRNTLIPSCEPDSPSVTVTAAPCGCTTSRVSSAPTTLPTADPVFKLPSPISKLLKRKSHPRMTGKLLRRSQTGQSIEKIALVSRANHRNVPFRLHGHNKLIRWM	EmuJ_000070400	tim21	EmuJ_000069900	tubb	-
	Echinococcus oligarthrus (PRJEB31222 - DaMi1)	Eoli_000070300	-	Eoli_10743:1,981-2,358:1	MAAPAANLTAKFCRQLFQDTAPRVMVQQTLDQVIRADQERFRAKWNFDVAKGSSTTWKVVHEPKAAFYTKIPRRLKARRRLNQSVVGTLRGEMQTLNEGLLSDSSLVGNLVFNFSGQPVEKKMRNT	?	NA	?	NA	-
	Hydatigera taeniaeformis (PRJEB534 - Spain/Canary Islands)	TTAC_0000958001	VDM34416.1	TTAC_scaffold0000599:13,387-14,062:-1	MAVPTANSTAKFCRQLFQDAAPRVMVQQALDQVIRADQERFRAKWNFDVAKGSSTAWRIVHEPKAAFYTKAPRRLKARRRLNQTVLERLQGEISTPNGGLLSDASLIGNLVFDFSGPPVKKKIRSDLIPSSEADPPPVSLATAPCECSTSSIPPTHPISPTADPIFKLPSPILKLLKRKSHPRMTDYFAVHKRAKALKK	?	NA	TTAC_0000957901	tubb	-
	Hymenolepis diminuta (PRJEB30942 - laboratory inbred isolate)	WMSIL1_LOCUS6166	VUZ46351.1	scaffold29_1883119_f26Z1883119:168,316-169,290:-1	MPANPTSKLCRRLFKDSKPRVFIQQNLDQLIKGEQERFLAKWNFDVNKVSSSNSWKIITDPKASFYVRPPHKLKAKRRLTPSMLESLRSEMQTPRKCLTSSCLFGNIVFNFSSPQVEKMDTMGTAPQSGPAQQSISVISSSVESHFASTSKSPLSADPVFKIPAVPKILKRKSNPRMTDYFAVQKRPRETSSKYHPSVRSTNPNV	WMSIL1_LOCUS6253	tim21	WMSIL1_LOCUS6165	unc5	incorrect gene model, 5' UTR listed as translated sequence w/o start codon, corrected with manual curation
	Hymenolepis microstoma (PRJEB124)	HmN_000277000	CDS30352.1	HMN_02_pilon:6,937,232-6,937,888:1	MAANPTSKLCRRLFQDSKPRALIQQNLDQLIKGEQERFRAKWNFDVNKVSSSNSWKILTDTKASFYTRPPHKLKAKRRLTPSMLESLRSEMQNSKTCLTSSCLFGNIAFNFSSPHVEKIDTAETTLQPEPTQQPISIMSSPVKSHFASASKPLLLGEPVFKIPAVPKILKRKSNPRMTDFFVVQKRPRETSSK	HmN_000276900	tim21	HmN_002164100	?	next 3' gene is HmN_003017900/tubb
	Hymenolepis nana (PRJEB508 - Japan)	HNAJ_0001012501	VDO07214.1	HNAJ_scaffold0000879:4,891-5,544:1	MAANPTSKLCRRLFQDSKPRTLIQQNLDQLIKGEQERFRAKWNFDVNKVSSSNSWKIVTDTKASFYTRPPRKLKAKRRLTPSMLESLRSNMQTSQTCLTSSRVFGKIAFNFSSPHVEKMDNIETTLQPGPTQQPISLISSPVKSFASTSTSLLLADPVFKIPAVPKILKRKSNPRMTDFFVVQKRPRETSSK	?	NA	HNAJ_0001012601	tubb	-
	Mesocestoides corti (PRJEB510 - Specht & Voge 1965)	MCOS_0000737101	VDD81369.1	MCOS_scaffold0000178:69,461-70,081:1	MAASAANSTAKFCRRLFQDAAPRVAAQQTMDQIIRADQERFSAKWNFDITKGPSNSWQIINEPKATFYIKAPRRLKAKRRLNLSVAERLRMDLQTPRKGILTESPLIGNFTFNFTRPEPLSQPPEQVDTAPCPCFDYALPISSIAQCTVPCGSNGVQPTPLMDSGPIFKLPSPEVKTVKKRKSKPKMTGAFASCHLDIMLFVKVIV	MCU_003767	tim21	MCU_003768	tubb	-
	Schistocephalus solidus (PRJEB527 - NST_G2)	SSLN_0001300501	VDL98920.1	SSLN_scaffold0005181:8,224-8,919:-1	MAANSTARCCRKLFQDSAPRAAVQDTMKNLMRLEAERLATKWNFDVTRASSYVPTPEPTPTSHPNLQWQLFQPKASFYARSPRRLKARRRLNPSLAQKLCRELYGPRKTLSDMNFSGILGPDFKFGSPQSEGEVAQRLAPGETPGSTADHLTDPLPVASSSSGVGNDREHACPCSSFAEPTSIFGDFFQCHQHNPISETIFGSKPSTTLNAGGEQVNTGKRKSETRVTGEH	SSLN_0001300601	transposase	SSLN_0001300401	?	next 5' gene is SSLN_0001300701/tim21
	Spirometra erinaceieuropaei (PRJEB35375)	-	VZH95125.1	SerJ.scaffold00012: 272,134-273,706	MAANSTARCCRKLFQDTAPRAAVQDTMKNLMRLEAERMATKWNFDVTKASSYTPVPEPTTSSHPTLQWQLFQPKASFYARSPRRLKARRRLNPSLAQKLCQELYGPRRTLSDINFSGLLGPDFKFGSPQPERGVAQRLTPEETPGLTVGHVVGTLPVSSSLPSGSTDEEPACPCSSFAEPTSMFGEFFQCNQHSPIAETIFGPRPANTLNANNEQVPTGKRKSEARVTDFFVINRRPKVAKK	?	NA	?	NA	-
	Taenia asiatica (PRJNA299871 - TASYD01)	TASs00179g08857	VDK41498.1	Scaffold00179: 34,636-47,416:1	MAAPAANSTAKFCRQLFQDGAPRVMVQQALDQVMRADQERFRVMWNFDVTKGSSTAWKIVREPKAAFYTKAPRRLKARRRLNQSMLEGLRGERQTPNEDLLSDSSLVGNLVFNFSGPPVQKKIKNDPSPSCEADSPSVSV	TASs00179g08856	P53-induced protein	TASs00179g08858	tubb	incorrect gene model, CKI is annotated as last exon of TIMM21 homolog, corrected via tblastn
	Taenia multiceps	not annotated	-	LG1:2479349-2479768	-	Tm1G000174	tim21	Tm1G000173	tubb	homology present in genome 99.3% identity), no gene predicted
	Taenia saginata (PRJNA71493 - TSAYD01)	TSAs00073g07712	-	Scaffold00073: 345,918-358,534:-1	MAAPAANSTAKFCRQLFQDGAPRVMVQQALDQVMRADQERFRVMWNFDVTKGSSTAWKIVREPKAAFYTKAPRRLKARRRLNQSMLEGLRGERQTPNEDLLSDSSLVGNLVFNFSGPPVQKKIKNDPSPSCEADSPSVSV	TSAs00073g07713	P53-induced protein	TSAs00073g07711	tubb	incorrect gene model, CKI is annotated as last exon of TIMM21 homolog, corrected via tblastn
	Taenia solium (PRJNA170813 - Mexico)	TsM_000127400	-	pathogen_TSM_contig_01036:8,957-9,922:1	MAAPTANSTAKFCRQLFQDGAPRVMVQQALDQVMRADQERFRVMWNFDVTKGSSTAWKIVREPKAAFYTKAPRRLKARRRLNQSMLERLRGERQPPNEDLLSDSSLVGNLVFNFSGPPVQKKIKNDPSPSCEADSPSVSVTPAPCECTTSCTSSTRPILPSADPIFKLPSPISKLLKRKSRPRMTGKLLHRAQTGQSAEKVAPRMQPLLMTA	TsM_001020500	tim21	TsM_000127600	?	next 3' gene is TsM_000693200/tubb
Cestodes (cki-2)	Dibothriocephalus latus (PRJEB1206)	absent	-	-	-	-	-	-	-	Absent from Diphyllobothriidea
	Echinococcus canadensis (PRJEB8992)	EcG7_09313	-	E.canG7_contigs_2343: 19-18,192:-1	MCERKSRSPARRLFRDSSNTNDRVGEIVDEIIDRIAEMKISAFRKKYQFDFKTMQPCSSETDLRVNSTNGRELRHCWSWEAVDACLVPRFYRPIIVQSRRLEKNTVHTSILPRPTPLIPSRETRVSPPVKLFFRTVRRANSVDGIGRKPFNNDLLASRTSWTVHRGQRTTESGIIHPSMTTFPSERPSTKQDVSKIPADLLPRVAKTASNCRTPE	?	NA	?	NA	incorrect gene model, also includes a WASF2 homolog in the c-terminus, corrected with tblastn
	Echinococcus granulosus (PRJNA754835 - EgG1s_protoscolex)	ECG_05134	KAH9281912.1	4: 347,247-348,230:-1	MCERKSRSPARRLFQDSSNTNDRVGEIVDEIIDRIAEMKISAFRKKYQFDFKTMQPCSSETDLRVNSTNGRELRHCWSWEAVDACLVPRFYRPIIVQSRRLEKNTVHTSILPPPTPLIPSRETRVSPPVKLFFRTVRRANSVDGVGRKPFNNDLLASRTSWTVHRGQRTTESGIIHPSMTTFPSERPSTEQDVSKVTA	ECG_05135	?	ECG_05133	wasf2	-
	Echinococcus multilocularis (PRJEB122 - Java)	EmuJ_001155400	CDS43753.1	pathogen_EmW_scaffold_05: 431,906-432,889:-1	MCERKSRSPARRLFRDSSNTNDRVGEIVDEIIDRIAEMKISAFRKKYQFDFKTMQPCNSETDLRVNSTNNGELRHCWSWEAVDACIVPRFYRPVIVQSRRLEKNTVHTSILPPPTPLIPSRETRVSPPVKLFFRTVRRANSVDGIGRKPYNNDLLASRASWTAHRGQRTTKSGIIHPSMTTFASERPSTEQDVSKVTA	EmuJ_001155300	?	EmuJ_001155500	wasf2	-
	Echinococcus oligarthrus (PRJEB31222 - DaMi1)	Eoli_001155400	-	pathogen_Eoli_scaffold_05: 177,599-177,835:-1	MCERISRSPARRLFRDSSNNNDRVGEIVDEIIDRIAEMKFSAFRKKYQFDFKTMQPCSSETDLRVNSTNDRELRHCWSW	Eoli_001155300	?	Eoli_000283100	hmgcs	-
	Hydatigera taeniaeformis (PRJEB534 - Spain/Canary Islands)	(not annotated)	-	TTAC_contig0000095:32617-33077:1	-	TTAC_0000077301	?	TTAC_0000077401	wasf2	homology present in genome (72.9% identity), no gene predicted
	Hymenolepis diminuta (PRJEB30942 - laboratory inbred isolate)	WMSIL1_LOCUS3138	VUZ42694.1	scaffold18: 2,496,351-2,497,606:1	MRRLFRDIGNIPTGSEPSTEDLIDRICKLQISTFRQKYQFDLGKMQPCAGEKDVRGGEDEQKIRHCWSWEAVDAKSVPAFYRPCIARSRKLVRKESPVSVPATKTPVKPPKERGENCPQINTIFPTVRRSSSLVMDSKPCVEPPRSRCQSLIPMRKSAPDSMPTSSPMKAHLSKRIARSNQ	WMSIL1_LOCUS3140	cki-2	WMSIL1_LOCUS3139	wasf2	recent gene duplication
	Hymenolepis diminuta (PRJEB30942 - laboratory inbred isolate)	WMSIL1_LOCUS3140	VUZ42693.1	scaffold18: 2,478,964-2,480,219:1	MRRLFRDIGNIPTGSEPSTEDLIDRICKLQISTFRQKYQFDLGKMQPCAGEKDVRGGEDEQKIRHCWSWEAVDAKSVPAFYRPCIARSRKLVRKESPVSVPATKTPVKPPKERGENCPQINTIFPTVRRSSSLVMDSKPCVEPPRSRCQSLIPMRKSAPDSMPTSSPMKAHLSKRIARSNQ	WMSIL1_LOCUS3215	tyrosine protein kinase	WMSIL1_LOCUS3138	cki-2	recent gene duplication
	Hymenolepis microstoma (PRJEB124)	HmN_003042250	CDS29569.1	HMN_05_pilon: 16,077,143-16,078,139:1	MRTPMRRLFPDVGSSLSTSEPCMEELLDRICKLQISKFREKYQFDLEKMQPCGGEGEKLKANTVGQKLRHCWSWEAVDVACVPAFYHPCIARSRKLVRNGSPISIPTVETPVRVEKKIRDDPPQINTIFRTIKRSSSLVMDSKHCVGSPNSRCQSVVPTRKSAPDAISVHSPIKSPFPRPISPGSQ	HmN_000237000	tyrosine protein kinase	HmN_003042260	?	recent gene duplication
	Hymenolepis microstoma (PRJEB124)	HmN_003042270	CDS29569.1	HMN_05_pilon: 16,097,383-16,098,379:1	MRTPMRRLFPDVGSSLSTSEPCMEELLDRICKLQISKFREKYQFDLEKMQPCGGEGEKLKANTVGQKLRHCWSWEAVDVACVPAFYHPCIARSRKLVRNGSPISIPTVETPVRVEKKIRDDPPQINTIFRTIKRSSSLVMDSKHCVGSPNSRCQSVVPTRKSAPDAISVHSPIKSPFPRPISPGSQ	HmN_003042260	?	HmN_003042280	?	recent gene duplication
	Hymenolepis nana (PRJEB508 - Japan)	HNAJ_0001123201	VDO09868.1	HNAJ_scaffold0001431: 3-512:-1	MALSEVRTPMRKLFPDVDSSPSTTQLSMEELLDRICKLQISKFREKYQFDLEKMQPCGGESEELQTNTEGHKLRHCWSWESVDAACVPAFYHPCIARSRKLVRNVSPVSMPTLKTHLRSSKKSRDDSAQINTFFRTTKRSSSLVMDSKHCEASPNSHRRSRVPTRKSAPD	?	NA	?	NA	-
	Mesocestoides corti (PRJEB510 - Specht & Voge 1965)	MCU_012765	VDD78295.1	MCOS_contig0001466: 5,194-7,095:1	MMSDRKGRGPAKRLFYHPDDDLPARLLIDDIIDRLSELQCSEFREKYQFDLITMQPCTSDSNLHRTSTDVPALRQSWSWEAVDARLVPRFYRRRDFKHTTGSTSTYSASPSSSVENEAADTPPPPTPVKKLHELRKARPSTRDATPPVKSFFPTVRRSTSVEMLKRKELRGPECSPSRSQSSARAHTKTPNAVLLGSPRTTSHTMEPSSTVKTK	?	NA	?	NA	-
	Schistocephalus solidus (PRJEB527 - NST_G2)	absent	-	-	-	-	-	-	-	Absent from Diphyllobothriidea
	Spirometra erinaceieuropaei (PRJEB35375)	absent	-	-	-	-	-	-	-	Absent from Diphyllobothriidea
	Taenia asiatica (PRJNA299871 - TASYD01)	TASs00063g06130	VDK23051.1	Scaffold00063: 478,561-479,821:1	MCERKSRSPARRLFQDFSNRNDRVEETVDEIIDRITDLKCSTFRETYQFDLKDMQPCSSESDLRINCTINRQLRHCWSWEAVNARLVPRFYHPVIFQSRRLEKITTQKSMVPPETPLKPLREPRVSPPVKLFFPTVRRAKSVDAVERKTFNNDLASPKPSTVRKGQTKTTIPFERSSTVQGASKATA	TASs00063g06129	tyrosine protein kinase	TASs00063g06131	wasf2	-
	Taenia multiceps (PRJNA307624 - Gns01)	Tm3G009225	-	LG3: 23,816,897-23,817,866:1	MCERKSRSPVRRLFQDFSNRNDRVEETVDEIIDRITELKCSTFRETYQFDLKDMQPCISESDLRINCTTNRQLRHCWSWEAVNARLVPRFYRPVIVQSRRLEKITTQKSMVPPETPLKPLREPRVSPPVKLFFPTVRRAKSVDAVERKTFNNDLASRKPSTVRKGQTKTTIPFERSSTVQGASKATA	Tm3G009224	tyrosine protein kinase	Tm3G009226	wasf2	-
	Taenia saginata (PRJNA71493 - TSAYD01)	TSAs00390g11032	-	Scaffold00390: 15,892-17,165:-1	MCERKSRSPARRLFQDFSNRNDRVEETVDEIIDRITDLKCSTFRETYQFDLKDMQPCSSESDLRINCTINRQLRHCWSWEAVNARLVPRFYHPVIVQSRRLEKITTQKSMVPPETPLKPLREPRVSPPVKLFFPTVRRAKSVDAVERKTFNNDLASPKPSTVRKGQTKTTIPFERSSTVQGASKATA	TSAs00390g11033	tyrosine protein kinase	TSAs00390g11031	wasf2	-
	Taenia solium (PRJNA170813 - Mexico)	TsM_000212200	-	pathogen_TSM_contig_00918: 28,014-29,097:-2	MCERKSRSPARRLFQDFSNRNDRVEETVDEIIDRITDLKCSTFRETYQFDLKDMQPCSSESDLRINSTIGRQLRHCWSWEAVNARLVPRFYRPVIVQSRRLEKITTQESMVPPETPLKPLREPRVSPPVKFFFRTVRRAKSVDAVERKTFNSDLASPDPSTVCKAAFYGARCQQGDCITMALTNARPNGVSVMWRDSDQSHANLYNRSNSSAAFKG	?	NA	TsM_001096800	wasf2	-
