## Supplemental Table 2 for "Unusual inheritance of a functional *cki* homolog in the human pathogen *Schistosoma mansoni*"

### Sheet: table S2 - UA Genome Searches
Organism	Clade	Genome Assembly	Query 1 Scaffold Hit	E value	Query 2 Scaffold Hit	E value	Query 3 Scaffold Hit	E value		tblastn BLOSUM45
Calicophoron daubneyi	Trematode	CDAUBV1_v9	CAXVIE010000345.1	3e-13	CAXVIE010000345.1	6e-14	CAXVIE010000345.1	2e-06		Query 1	Smp_199050
Cardicola forsteri	Trematode	RMIT_Cforst_1.0	JAKXYG010001462.1	1e-22	JAKXYG010001462.1	2e-12	JAKXYG010001462.1	4e-07		Query 2	PXEA_0000526601
Clinostomum complanatum	Trematode	ASM4096761v1	JBEUDF010039652.1	1e-28	JBEUDF010039652.1	1e-15	JBEUDF010039652.1	2e-09		Query 3	HmN_000277000
Diplostomum indistinctum	Trematode	ASM4096749v1	JBEUCG010027130.1	1e-20	JBEUCG010027130.1	6e-20	JBEUCG010027130.1	4e-11
Eudiplozoon nipponicum	Monogenea	E_nip	JAQBSW010002915.1	0.0002	JAQBSW010002915.1	1e-05	-	-
Cichlidogyrus casuarinus	Monogenea	UGRZ_Ccasu_1.0	-	-	-	-	-	-
Anomotaenia brevis	Cestode	JGU_Abre_1.0	JAUOZQ010000011.1	0.001	JAUOZQ010000011.1	9e-08	JAUOZQ010000011.1	1e-33
Dipylidium caninum	Cestode	Dcan_canine_FL1	QEYB01000926.1	2e-07	QEYB01000926.1	2e-14	QEYB01000926.1	6e-42
Ligula intestinalis	Cestode	ASM3636298v1	JAYGXS010000003.1	6e-08	JAYGXS010000003.1	9e-20	JAYGXS010000003.1	4e-22
Proteocephalus fallax	Cestode	ASM2867220v1	-	-	JAPUBX010002000.1	2e-09	JAPUBX010002000.1	2e-27
Anomotaenia brevis	Cestode	JGU_Abre_1.0	JAUOZQ010000011.1	0.001	JAUOZQ010000011.1	9e-08	JAUOZQ010000011.1	1e-33
Ligula intestinalis	Cestode	ASM3636298v1	JAYGXS010000003.1	6e-08	JAYGXS010000003.1	9e-20	JAYGXS010000003.1	4e-22
Proteocephalus fallax	Cestode	ASM2867220v1	-	-	JAPUBX010002000.1	2e-09	JAPUBX010002000.1	2e-27
Americanaplana fernaldi	Free-living	ASM3602645v1	-	-	-	-	-	-
Bipalium vagum	Free-living	ASM3783408v1	-	-	-	-	-	-
Coelogynopora nodosa	Free-living	ASM3478055v1	-	-	-	-	-	-
Hausera hauseri	Free-living	ASM4626962v1	-	-	-	-	-	-
Invenusta paracnida	Free-living	ASM3602329v1	-	-	-	-	-	-
Macrostomum cliftonense	Free-living	Maccli_GV23d_v2	-	-	-	-	-	-
Macrostomum hystrix	Free-living	Machtx_SR1_v2	-	-	-	-	-	-
Macrostomum karlingi	Free-living	ASM4917639v1	-	-	-	-	-	-
Minona dolichovesicula	Free-living	ASM3687364v1	-	-	-	-	-	-
Monocelis spectator	Free-living	ASM3678494v1	-	-	-	-	-	-
Nematoplana nigrocapitula	Free-living	ASM3227456v1	-	-	-	-	-	-
Parotoplana pacifica	Free-living	ASM3478059v1	-	-	-	-	-	-
Platydemus manokwari	Free-living	ASM3795140v1	-	-	-	-	-	-
Prostheceraeus crozeri	Free-living	PROCRO_GENOME	-	-	-	-	-	-
Schmidtea lugubris	Free-living	ASM4489253v1	-	-	-	-	-	-
Schmidtea nova	Free-living	ASM4489250v1	-	-	-	-	-	-
Schmidtea polychroa	Free-living	ASM4489252v1	-	-	-	-	-	-
Sluysia triapertura	Free-living	ASM4611825v1	-	-	-	-	-	-
Vannuccia rotundouncinata	Free-living	ASM3478039v1	-	-	-	-	-	-
