## Supplemental Table 3 for "Unusual inheritance of a functional *cki* homolog in the human pathogen *Schistosoma mansoni*"

### Sheet: table S3 - Free TIMM21 homologs
TIMM21 homolog	Species	1st 3' Gene	Description	2nd 3' Gene	Description	3rd 3' Gene	Description
h1SMcG0013328	S. mediterranea	h1SMcG0013327	Phospholipid-transporting ATPase	h1SMcG0013326	Phospholipid-transporting ATPase	h1SMcG0013325	svop
h2SMcG0013708	S. mediterranea	h2SMcT0013709	Phospholipid-transporting ATPase	h2SMcT0013710	Phospholipid-transporting ATPase	h2SMcT0013713	Mothers against decapentaplegic homolog
BOX15_Mlig003608g1	M. lignano	BOX15_Mlig001763g2	Mab-21_C domain-containing protein	BOX15_Mlig032900g1	DUF3421 domain-containing protein	BOX15_Mlig013708g1	cltc
BOX15_Mlig013509g1	M. lignano	BOX15_Mlig009897g1	RING-type domain-containing protein	BOX15_Mlig021386g5	AAA domain-containing protein	BOX15_Mlig026679g1	Laminin EGF-like domain-containing protein
BOX15_Mlig014085g1	M. lignano	BOX15_Mlig005641g2	G_PROTEIN_RECEP_F1_2 domain-containing protein	BOX15_Mlig021386g4	Dynein axonemal heavy chain 3	?	NA
