## Supplemental Table 4 for "Unusual inheritance of a functional *cki* homolog in the human pathogen *Schistosoma mansoni*"

### Sheet: table S4 - Oligos
Riboprobe:	F	R	Gene	Notes
calp	TGAACAAGGAGCACTTGGTG	CCATCTGCAGTGAAGCTCAA	Smp_214190
cki	GCTGCTGGTATCACTGCACCG	TGGCGGTGGTTGATTCGGTGT	Smp_199050
h2b	gcctcctaaagttgtgtctgg	gacccactgtacttcgtcactg	Smp_108390
p53-1	TTAGGACATGCGCAACTACG	CACGATCTG GAAAACGGAAA	Smp_139530
tsp-2	ATGGCTCTTGGTTGTGGGTA	CCGCGCTTTATAGCCAATAG	Smp_335630
RNAi
cki	GCTGCTGGTATCACTGCACCG	TGGCGGTGGTTGATTCGGTGT	Smp_199050	Same as riboprobe
cki(alt)	ACCATCTGGTTCGAATCCCTCTTCT	TGTGTTGGGCATGAATTACTGGGAC	Smp_199050
h2b	gcctcctaaagttgtgtctgg	gacccactgtacttcgtcactg	Smp_108390	Same as riboprobe
p53-1	TTAGGACATGCGCAACTACG	CACGATCTG GAAAACGGAAA	Smp_139530	Same as riboprobe
qPCR
cki	ACCATCTGGTTCGAATCCCTCTTCT	TGTCGTCGTCGTTTAACAGCGA	Smp_199050
cytc	GTGGGAGTCTTTGGTTGTTG	CCACCCACAACTTAGAAGCA	Smp_900000
nanos2	ATGATGCTGGACTTCCGTAGGAC	AGTGGGTCACAAAGGGATGGGA	Smp_051920
tsp2	ATCTAAGCAAAGCGCACCTC	CCGCGCTTTATAGCCAATAG	Smp_335630
