## Supplemental Table 5 for "Unusual inheritance of a functional *cki* homolog in the human pathogen *Schistosoma mansoni*"

### Sheet: table S5 - Sequences for MSA
Protein	Accession	Organism	Sequence
Sman cki	Smp_199050	Schistsoma mansoni	CRRLFGEPVSCIRIQQTLETIIRKDLDRFQNKWNF
Hame cki	HAMR1_16850	Heterobilharzia americana	CRKLFGEPVSCIRIQQTLETIMRKDLDRFQNKWNF
Treg cki	TREG1_29610	Trichobilharzia regenti	CRRLFGEPVSRIRIQQTLETIIHKDLDRFQNKWNF
Csin cki	CSKR_104219	Clonorchis sinensis	CRRLFGEVNPTCVQQTLETMILKDTERFTKIWNF
Pwes cki	DEA37_0004980	Paragonimus westermani	CRRLFGESTYTRVQQTMEAVIRKDAERFTKIWNF
Hsap CDKN1A	NP_000380.1	Homo sapiens	CRRLFGPVDSEQLSRDCDALMAGCIQEARERWNF
Ctig CDKN1A	XP_039179141.1	Crotalus tigris	CKNLFGPVDHEQVQKDFQSLMKVQLEEAQQKWNF
Game CDKN1A	XP_054660125.1	Grus americana	CRNLFGPVDHHQLQNDSEKLLKQHLEEAQQRWNF
Hsap CDKN1B	NP_004055.1	Homo sapiens	CRNLFGPVDHEELTRDLEKHCRDMEEASQRKWNF
Ctig CDKN1B	XP_039210504.1	Crotalus tigris	CRCLFGAVDHPGLAREWRAQSRQLEEAGRRRWNF
Game CDKN1B	XP_054704521.1	Grus americana	CRNLFGPVNNEELNRDLKKHFQEMEEAYQRKWNF
Hsap CDKN1C	NP_000067.1	Homo sapiens	CRSLFGPVDHEELSRELQARLAELNAEDQNRWDY
Ctig CDKN1C	XP_039206685.1	Crotalus tigris	CRNLFGPVDHDELNRELKSKLREICEEGQRRWGY
Game CDKN1C	XP_054684071.1	Grus americana	CRSLFGPVDHEELGRELRNRLREMGEDDQRRWDY
