## Supplemental Table 7 for "Unusual inheritance of a functional *cki* homolog in the human pathogen *Schistosoma mansoni*"

### Sheet: table S7 - Other Spiralian CKI
>XP_022294031.1 uncharacterized protein LOC111104400 [Crassostrea virginica]
MLDGATGTIKMVEIKPKPVKPKCVRNLFGSPSEKEKEQIKQLYSDCLKEDAIIAKEKYEYDIVSDVPLSDRWEITTTAPE
FYSRVYGSKSERLISLKRKHEGEHENEETEAEASETHRPRNLRQPPLTNYLKKRKRSSPSNTKQLRL
>XP_009022646.1 hypothetical protein [Helobdella robusta]
MHSNWTTNDFISNHLMNRPIRRATCRNLFGQPSELDVMLEHQKMAAKMAETVRQKTDQYDYDFENDRPLIGGTKFEWTIE
KRLHLNMANARDLRCRRLLINNNSNNNNNGNNYINDEINNNDDDFKKLDENNYEKCVGGEDMNRKQLKRRCVAEGMENVK
RRCSFKLPTDATTSIHKSTTTTTTTTTIVSDRRSTTLSTTIFLPVATPTPTTSVTKTTTTSKLLLAISTPDLIHSNNSTT
AASTAVATAATAATTTTATTVTTLTTKNKTATAKVTADSNLYNNTNRDQASTCSSSSIIENDNCKHLIISSSSLLSPTQS
SSFTPYPSSSSSLSSSSSSLKITTQTINLTNQVSTVQQHQQQQLQHQQHQQHQQTSHLHDKNETSKKQFISDYFKAKKMK
TPQNMHC
>XP_009048236.1 hypothetical protein [Lottia gigantea]
MSTNIVASSERSMKSKARRCLFGPVDHEVVRKDLDSMIKDTSADYEDWGFNMSTDKPKQGGRCEWYKVDTDLEYVPEFYR
KGYTSRQPPTPRKINIPRPTNVNVKKSTVVRQLDISFKNSSNVPETSDNSSTSILPSTVPSFTFSTSNPPSTPTRTPSRS
RRSRNETPSSQSRISDFMNIRKRRNDGESSSQRKLPRL
>XP_022293886.1 uncharacterized protein LOC111104309 [Crassostrea virginica]
MLDGATGTIKMVEIKPKPIKPKCVRNLFGSPSEKEKEQIKQLYSDCLKEDAIIAKEKYEYDIVSDVPLSDRWEITTTAPE
FYSRVYGSKSERLISLKRKHEGEHENEETEAEASETHRPRNLRQPPLTNYLKKRKRSSPSNTKQLRL
>XP_009009271.1 hypothetical protein [Helobdella robusta]
MVMLANSGATDFMMGRSRVCRRLTFDSDTDQRSMKSGISDESKHNLSISLRRSFHESFTTIMKQKKERWNFDFENEVPLD
GRYQWVFVGNDSCNRNDAFNCTATLNDSISSSSSSPFSDSSLSTSTDSTSSNSFNNENIDYPHFGKIRNKRFRQTILKVI
LKMHYCIWLPTGELL
>XP_013417061.1 cyclin-dependent kinase inhibitor 1 [Lingula anatina]
MAVYCRRSFKMDITPSKSVRRRLDFGDERPDEAQVILELKDQARIIDEEKKRLWNFDFELEEPLEGNWLWERCCVPVESA
QNDFVEKQESSHTDSENSDCIVGSTSSSVSSTALDLSVVQCVDNSFFSQVSERTPTISSSQKPSIRQQKITDMLKLKKRK
LISSMKPQQSSRDNKKPKLEKNAS
>XP_025098158.1 cyclin-dependent kinase inhibitor 1-like [Pomacea canaliculata]
MSVASNVRRCLFGPLDSSSRRKSSDLSSRYADRDAQRFKERWNYDVRTDTPLSGPYAWITPPSSDIPSVYYKNYNWRCSK
RRAQQQGDVDTDDNDDGGSRAALVSQASPVQRGDVNVVLGVSNASQKQVEDETTPPHRSSKSEYSKKPGRNIQSRLEDYY
KIVKRSATPETEPVVCIKKRRLDSS
>XP_029656860.1 uncharacterized protein DDB_G0271670 [Octopus sinensis]
MKLMEGECIYTPARPSGQFPTPNRRMPQTVINTGSSSGTRIAAQILDPRRLLKARRKLFDGDSEPSSELNNPFGKTAAAA
AATEKSEICQRLLEECQNKWNFDLVNCVPLEGRYEWEKMEPENVPGFYSRPYTNPKRPVPNVRESYSPNMVANGSYSRIR
FREDSQSNESTSSCPPGMDVTVLTKLNSGNNDNNNRNNNIATNNTKGCDPNDIYNVPTASISTSTTTCELENTNGKQQDI
TDVCNDNLTHSSTYSCSNRSSSSTSSSISSSNNNNMGSSILSTTNRQRGKSPLCFSASVKNVNTSNLHGSHEQDSNNDDN
INNNNNNNNNNVFSGKSDTCDTLTNRLSEQLDNKQCSNLTAIDKATISLPSLSSSSSSSSPSYSSSAPSSPSSLSPPSSS
PLSSYSSSTLPVSSSSSSTTTKSYSMETLNETKTLPKQTKIVDFMPHRKRTLSYCHTGNREKKLRKE
>XP_035828516.1 myosin heavy chain kinase C-like [Aplysia californica]
MSANITDLPRLGDGCKRPPVRRCLFGRPNRENLDRNLSVQENLLTQENDDTKRFRERWGFDPALGKPMEGGDFECTPVDI
QSVPSFYSKGYPRRKTKPCSRSMRESSRSPNMMNNSLSRLRSFLDVSLNNNNSNNNNNINSDVNPLSIVRPSVKRRLPLD
CDSVNDENQQNVLPSSVSVSGDRSSSSYNSNSRVPMPTDPVVTSGVHTPASSVESSPLSDSCPSPLSLRDLAFRTPQHQT
LVKV
>XP_036355746.1 uncharacterized protein LOC118761713 [Octopus sinensis]
MSKVAVKRPAQYCLTFDDDNCRPKRFDSNIATERDTGRQYEQDFNNNIYKKALEDLIVAELKKKLEEEARRFKKKWNYDL
TDQKFLSGDYCWEAKSAKSFPISYAKHCFYSYYGAQPLYLNSDESGVEPDCNSKSYDNNDSGTVTPQQTTTVTTTDVLSS
NDEIATETLTNTNDTRSIGNPVTTICNENAENADGSLRLIPIICYKPRDSEGDILDRQRPN
>XP_071136270.1 cyclin-dependent kinase inhibitor 1-like [Mytilus edulis]
MQTFSTKSKVRRCLFGPPDHESIRKDLDKALEDNKSELREKWNYDFDQDVPLEGKYQWEVCEEKEYIPSFYTRDYPVKLK
RKISDINTVKQTTGSLQSVLSLDSCQDISEKSSNSEENCSSQKNVNVCNKPEKKVVQTQISAFMPKRKRSRSDVSLSTIR
TKSPRI
>XP_046556184.1 cyclin-dependent kinase inhibitor 1-like [Haliotis rubra]
MAIRGPVSLKKPVRRCLFGAPDHERIRKDLDRALSDMDRSTKADMKNNWGFDIETDSGVPGGRYEITEVKEDEYVPSFYR
KGYSTKSRRVRDRSSVNMVSSGTQVDNTTSTAVTTVSSSTQAGRGLDSPLSPALAGAVVNGVRRLDFKENDFHVSGTNTS
TNQRSRTRSVVPSSFHQSTMKDHYQPRKRRSPDIDTSLPRGKSPRL
>XP_013074232.2 uncharacterized protein LOC106060777 [Biomphalaria glabrata]
MYTALAEMIMLPNDKKKNFVRNLFGVADQETRHQDLVKQESFFEDSTRLFMEKWNFDPVTEKSTAGGKYDWELVVSTENI
PAFYTKKYVHVSDNSRKPSRITGRTSAAKRKLNYSDFETDNKAEVVSTDSNLNNTRVPSKGETVTLSAGSDSISKPSVPC
ATELPFGLRSCSNPELVEMVSSEFVTPPPQSKQSYITDFMPAKKRRQNSDQKNTQHRPS
>XP_056016005.1 uncharacterized protein LOC125675375 [Ostrea edulis]
MLDGDGTTVKSVKNMVPLEIKPKPKCCRNLFGSPSDKEREQMSKIYEDVLKEDFKIAKEVYEYDFSCDRPLSERWELTTA
PDFYTRVYKSKQERLNPLKRKIDFDDSDQETQSQNTTSCNNRPMIQLQLTTLLKKRKRADSPALTTKPLRL
>XP_063402698.1 cyclin-dependent kinase inhibitor 1B-like [Mytilus trossulus]
MQTFSTKSKVRRCLFGPPDHESIRKDLDKALEDNRSELREKWNYDFDQDVPLEGKYQWEVCEEKEYIPSFYTRDYPVKLK
RKISDIITVKQTTGSLQSVLSLDSCEDISTCEKSSNSEENCSSQKNVNVCNKPEKKVVQTQISAFMPKRKRSRSDVSLST
IRTKSPRI
>XP_064608498.1 uncharacterized protein LOC135472759 [Liolophura japonica]
MSFNESVQLISTTLQTSPTMKKSNVCRCLFGRPDRGTESSLRDQLKREMDEELGVKKIEWGFDFEMDKPLCNGPYEWTEV
STEDVPAYYTQSSYVSRSKARSGGHPSARLRKNLFSETEPEDASSVLSFSSARLRGHLDSTQSCLSDSSLSPATLNDTQT
SNTDPIQKDITTPCVKKLTNLGVSDDLKKSESVCSTGSTSSGSNSTCGVELSKPKVQSSMFDYLRVRKRKASHSPSSRIS
KSLRRL
>XP_067950722.1 uncharacterized protein [Watersipora subatra]
MLSEYSVLTECRAASAAKRCLFGEPDHAQVRAELVKQLEAIIRQDREKYNFNFVTGTPLQGQYEWEAVDEQMKAMADSKE
DVLDRLQPPKRATMERKSNQTCLTKTKATRFKSKPHGKQLKLTGLFPHKKRGSPASEPVKSLKRHHSEPSSVPMTDTLVQ
TRCRQRT
>XP_061176477.1 uncharacterized protein LOC133185347 [Saccostrea echinata]
MLDGASGTVKTVNMVEIKPKPKCCRNLFGSPSVMEREYMTKIYKECLNEDLKVAKEKYDFDICKDTPLSDRWELTTTAPE
FYTRIYTSKQERLHPLKRKMELENDTEKSETESTCNNTPPVLKQTKMPNFMKKRKRADLSPSATVTKQLRL
>XP_059144537.1 uncharacterized protein LOC131931727 [Physella acuta]
MSTRIEQLTMSEDKKSRAVRCLFPIDKEKLNFHLEMQDKEITRTETERFKASWGFDPESDCTVPGGKFECLPFSPGEYVP
AFYTKSYSQRHITHSTTRSDNRRLKPFSAKRKLNLDEQENIVDNKVVCLEVVKSKECESRLGSPVEPDSFGRTSIPRLLP
ASSPSSDVRVQQTIYVTPTQSQQCQKKMTDYLPNKKKQALNNKDPQR
>XP_062586278.1 uncharacterized protein LOC134247892 [Saccostrea cuccullata]
MLDGGSGTVKTVNMVEIKPKPKCCRNLFGSPSEKERDCMNKLYKEFLNEDIKVAKEKYDYDISKDIPLSDRWELATTAPE
FYTRLYTSKQERLNPLKRRLESDTEKSETGNNSTCNNTPPVLKQTKMPNFMKKRKRADLPPSPSLTKQLRL
>XP_067946258.1 cyclin-dependent kinase inhibitor 1B-like [Watersipora subatra]
MLDIRAMENWRQTNKMDIKPSAGLKKRLFDEEPKTEDHLQSDLKKEMKEIQKADRLRWNYDFTRDIPLPGGRYKWELGVN
TSTPESTGCEGSGCESIDRSSESESDCSLNSPTSSTASPPLRTYVTSTVFDSPATQRRLPEFFRQMKRRASPSTSISGSK
TKEPRKSQDRDNDIIPRSLFNSTSQPNCEK
